# Patient-Derived Orthotopic Xenografts and Cell Lines from Pediatric High-Grade Glioma Recapitulate the Heterogeneity of Histopathology, Molecular Signatures, and Drug Response

**DOI:** 10.1101/2020.12.06.407973

**Authors:** Chen He, Ke Xu, Xiaoyan Zhu, Paige S. Dunphy, Brian Gudenas, Wenwei Lin, Nathaniel Twarog, Laura D. Hover, Chang-Hyuk Kwon, Lawryn H. Kasper, Junyuan Zhang, Xiaoyu Li, James Dalton, Barbara Jonchere, Kimberly S. Mercer, Duane G. Currier, William Caufield, Yingzhe Wang, Alberto Broniscer, Cynthia Wetmore, Santhosh A. Upadhyaya, Ibrahim Qaddoumi, Paul Klimo, Frederick Boop, Amar Gajjar, Jinghui Zhang, Brent A. Orr, Giles W. Robinson, Michelle Monje, Burgess B. Freeman, Martine F. Roussel, Paul A. Northcott, Taosheng Chen, Zoran Rankovic, Gang Wu, Jason Chiang, Christopher L. Tinkle, Anang A. Shelat, Suzanne J. Baker

**Affiliations:** Departments of Developmental Neurobiology, St. Jude Children’s Research Hospital, Memphis TN. 38105; Departments of Center for Applied Bioinformatics, St. Jude Children’s Research Hospital, Memphis TN. 38105; Departments of Oncology, St. Jude Children’s Research Hospital, Memphis TN. 38105; Departments ofChemical Biology and Therapeutics, St. Jude Children’s Research Hospital, Memphis TN. 38105; Departments of Pathology, St. Jude Children’s Research Hospital, Memphis TN. 38105; Departments of Tumor Cell Biology, St. Jude Children’s Research Hospital, Memphis TN. 38105; Departments of Preclinical Pharmacokinetics Shared Resource, St. Jude Children’s Research Hospital, Memphis TN. 38105; Division of Hematology-Oncology, Children’s Hospital of Pittsburgh, Pittsburgh, PA; Exelixis, Alameda, CA; Departments of Surgery, St. Jude Children’s Research Hospital, Memphis TN. 38105; Departments of Computational Biology, St. Jude Children’s Research Hospital, Memphis TN. 38105; Department of Neurology, Stanford University, Stanford, CA; Departments of Radiation Oncology, St. Jude Children’s Research Hospital, Memphis TN. 38105

**Author notes:** Shared first authors contributed equally (Chen He, Ke Xu, Xiaoyan Zhu, Paige S. Dunphy). Shared corresponding authors.

## Abstract

Pediatric high-grade glioma (pHGG) is a major contributor to cancer-related death in children. *In vitro* and *in vivo* disease models reflecting the intimate connection between developmental context and pathogenesis of pHGG are essential to advance understanding and identify therapeutic vulnerabilities. We established 21 patient-derived pHGG orthotopic xenograft (PDOX) models and eight matched cell lines from diverse groups of pHGG. These models recapitulated histopathology, DNA methylation signatures, mutations and gene expression patterns of the patient tumors from which they were derived, and included rare subgroups not well-represented by existing models. We deployed 16 new and existing cell lines for high-throughput screening (HTS). *In vitro* HTS results predicted variable *in vivo* response to inhibitors of PI3K/mTOR and MEK signaling pathways. These unique new models and an online interactive data portal to enable exploration of associated detailed molecular characterization and HTS chemical sensitivity data provide a rich resource for pediatric brain tumor research.
