## Supplementary Table 3 for "Patient-Derived Orthotopic Xenografts and Cell Lines from Pediatric High-Grade Glioma Recapitulate the Heterogeneity of Histopathology, Molecular Signatures, and Drug Response"

### Sheet: ST3a
ST3a. Genes down regulated in PDOX samples compared to matched patient tumors (logFC < -1 & adj. P < 0.05)
Gene	logFC	AveExpr	t	P.Value	adj.P.Val
C1QB	-12.2287	0.667054	-43.5022	1.32474e-20	6.27071e-17
C1QC	-11.7537	0.473949	-43.6134	1.25661e-20	6.27071e-17
FCGR3A	-11.4681	0.284652	-42.2316	2.28076e-20	6.27071e-17
C1QA	-11.1871	0.318922	-42.2686	2.23725e-20	6.27071e-17
CD53	-10.095	-0.12831	-42.2897	2.1935e-20	6.27071e-17
VSIG4	-10.9825	0.0806334	-38.5347	1.24547e-19	2.62046e-16
IGSF6	-8.41139	-1.24594	-38.348	1.33435e-19	2.62046e-16
LILRB4	-10.1516	-0.580779	-35.5581	5.48849e-19	9.43128e-16
GPR116	-9.26354	0.710461	-34.0822	1.19434e-18	1.82428e-15
SLCO2B1	-11.2439	1.29548	-33.7839	1.43109e-18	1.96731e-15
CD163	-11.5264	0.899753	-31.5509	5.07972e-18	6.34826e-15
MS4A6A	-10.4042	0.0463244	-31.3519	5.6442e-18	6.4659e-15
RGS1	-11.0754	1.26272	-31.148	6.4092e-18	6.77748e-15
TREM2	-9.81661	-0.448075	-29.9696	1.28941e-17	1.26611e-14
ITGB2	-8.12847	2.04133	-29.3117	1.91683e-17	1.75671e-14
HBB	-11.3105	0.37421	-28.7734	2.76933e-17	2.37937e-14
TYROBP	-9.43043	-0.741902	-28.1177	4.15622e-17	3.36092e-14
CYTH4	-9.46401	-0.352754	-27.4039	6.66682e-17	4.82362e-14
FCGR1A	-9.20725	-0.500392	-27.4705	6.36342e-17	4.82362e-14
MPEG1	-8.81423	-0.821403	-27.1274	7.99028e-17	5.49212e-14
CLEC7A	-9.30636	-0.773852	-26.6729	1.09331e-16	7.15699e-14
SRGN	-8.80511	1.30621	-26.5806	1.16064e-16	7.25245e-14
LAIR1	-8.39997	0.495479	-26.4891	1.23297e-16	7.36939e-14
GIMAP4	-8.85431	-0.822813	-25.7013	2.14973e-16	1.18878e-13
CD4	-7.848	0.988097	-25.6844	2.16189e-16	1.18878e-13
OLR1	-10.4738	-0.131336	-25.4752	2.56211e-16	1.35466e-13
GPR65	-7.97666	-1.56724	-25.1606	3.15329e-16	1.60549e-13
MSR1	-9.73764	0.743501	-24.7309	4.37487e-16	2.14791e-13
C3	-10.5704	3.05121	-24.1791	6.65556e-16	3.15496e-13
MS4A4A	-9.04407	-1.05994	-23.8358	8.52151e-16	3.90484e-13
VWF	-7.69211	3.35386	-23.4731	1.11682e-15	4.95256e-13
ADAM28	-8.49249	0.765719	-22.2127	3.05872e-15	1.31401e-12
CD300A	-8.68138	-0.865674	-21.9708	3.73548e-15	1.55611e-12
CD84	-9.29335	0.645634	-21.4912	5.59663e-15	2.26285e-12
ITGAX	-9.18048	0.772316	-21.4262	5.90665e-15	2.31996e-12
SIGLEC10	-9.03747	-0.441374	-21.261	6.78647e-15	2.59149e-12
MS4A7	-9.31518	0.419525	-20.3813	1.45834e-14	5.41834e-12
RNASE6	-7.71056	-1.14928	-20.3135	1.53138e-14	5.53996e-12
CD86	-8.30086	-0.605799	-19.9983	2.03651e-14	7.17843e-12
GIMAP6	-8.30155	-0.473969	-19.5881	2.95582e-14	9.91204e-12
FGD2	-8.05157	0.44846	-19.5862	2.95624e-14	9.91204e-12
CSF2RA	-8.17811	-0.421619	-19.3628	3.63485e-14	1.18972e-11
ADORA3	-8.20542	0.534671	-19.2401	4.07455e-14	1.29836e-11
C3AR1	-7.73914	0.311202	-19.2159	4.15566e-14	1.29836e-11
ALOX5AP	-8.10581	-0.372346	-19.1387	4.47649e-14	1.36752e-11
STAB1	-8.31414	3.12387	-18.9766	5.22032e-14	1.56008e-11
TAGAP	-7.58395	-0.647782	-18.884	5.67324e-14	1.65936e-11
APLNR	-8.16058	1.42101	-18.2429	1.0551e-13	3.02178e-11
TMEM204	-7.80041	-1.13877	-17.7478	1.71852e-13	4.82132e-11
HBA2	-9.96401	0.0148854	-17.3928	2.50281e-13	6.88122e-11
GMFG	-5.82841	-0.611332	-16.2532	8.0879e-13	2.18008e-10
FCGR1B	-7.72493	-1.23832	-16.2123	8.51817e-13	2.25191e-10
CX3CR1	-6.21708	1.30387	-16.0328	1.02924e-12	2.66963e-10
COL3A1	-8.64372	3.42152	-15.9155	1.18609e-12	3.01948e-10
SLC11A1	-6.00542	2.62617	-15.8744	1.22462e-12	3.06088e-10
TFEC	-7.18408	0.450362	-15.7882	1.35318e-12	3.32182e-10
IL18	-7.48406	-0.575722	-15.6787	1.53119e-12	3.69285e-10
ADAP2	-4.66064	2.4492	-15.6496	1.56922e-12	3.71932e-10
PTPRC	-7.40529	1.98108	-15.3378	2.24829e-12	5.23851e-10
CD14	-6.41854	2.19814	-15.1177	2.88085e-12	6.60051e-10
APBB1IP	-6.70687	1.10991	-15.0307	3.18928e-12	7.18738e-10
HBA1	-8.87914	-0.275232	-15.003	3.33761e-12	7.40033e-10
CSF3R	-8.59035	-0.0721383	-14.9726	3.44974e-12	7.52755e-10
FLT1	-7.04019	1.776	-14.9156	3.65112e-12	7.84249e-10
ITGAL	-6.97384	-0.234786	-14.842	3.97765e-12	8.41242e-10
GPR183	-7.94709	-1.0484	-14.7413	4.50145e-12	9.37597e-10
FPR1	-7.90991	-0.548006	-14.5973	5.3368e-12	1.095e-09
HLA-DRB5	-7.39228	0.323438	-14.5726	5.4789e-12	1.10763e-09
ITGAM	-6.73748	0.867004	-14.4911	6.01877e-12	1.19913e-09
LCP2	-7.23204	1.09192	-14.4149	6.6095e-12	1.29801e-09
CASP10	-5.047	0.704422	-14.3266	7.3023e-12	1.41387e-09
GGT5	-7.21964	0.561721	-13.9155	1.21457e-11	2.31899e-09
CYTIP	-7.48217	-0.840187	-13.8746	1.2795e-11	2.40949e-09
TIE1	-5.00213	1.36397	-13.5914	1.80841e-11	3.3595e-09
EMR2	-5.33913	0.924863	-13.5578	1.88765e-11	3.45995e-09
SLA	-5.77619	2.10272	-13.5336	1.94803e-11	3.52362e-09
EMCN	-7.12111	-0.980247	-13.3285	2.54184e-11	4.53801e-09
TBXAS1	-4.19259	2.4932	-13.2253	2.88236e-11	5.07997e-09
SERPINA1	-8.1441	-0.0116593	-13.2051	2.99842e-11	5.21762e-09
TMEM119	-6.14088	0.0636372	-12.8607	4.65129e-11	7.89399e-09
THEMIS2	-4.64744	2.27124	-12.8638	4.61963e-11	7.89399e-09
LAPTM5	-7.11278	3.13459	-11.9116	1.69795e-10	2.81226e-08
THBD	-6.41737	-0.669144	-11.9094	1.69783e-10	2.81226e-08
PARVG	-7.47762	0.612052	-11.8544	1.84403e-10	3.01785e-08
HAVCR2	-4.75366	2.4126	-11.8139	1.93412e-10	3.12805e-08
PTPRB	-5.22168	2.48935	-11.7515	2.11385e-10	3.37897e-08
CD37	-5.86162	0.00894951	-11.6328	2.5062e-10	3.96009e-08
ARHGDIB	-6.40708	1.71154	-11.504	3.0202e-10	4.71804e-08
TAL1	-5.89958	-0.119277	-11.4466	3.27539e-10	5.00298e-08
ZFP36	-4.87658	3.43627	-11.4512	3.24662e-10	5.00298e-08
EVI2B	-6.66284	-0.596603	-11.3198	3.94878e-10	5.92761e-08
RGS5	-4.08976	4.03287	-11.3128	3.96698e-10	5.92761e-08
MYO1F	-5.15875	2.21085	-11.1912	4.7452e-10	7.01422e-08
VAV1	-6.27796	0.275514	-11.1497	5.05885e-10	7.3983e-08
PDK4	-4.54106	3.13906	-11.0273	6.04135e-10	8.74215e-08
SLCO2A1	-5.06995	-0.711353	-10.8535	7.83936e-10	1.12258e-07
FCER1G	-4.40896	1.6119	-10.8341	8.06605e-10	1.13673e-07
TAGLN	-3.79372	3.55293	-10.8308	8.10358e-10	1.13673e-07
FHL5	-6.31732	-1.49461	-10.6848	1.01538e-09	1.39585e-07
IGF1	-4.92685	-0.355631	-10.6826	1.01511e-09	1.39585e-07
CXorf36	-5.58467	0.394389	-10.6403	1.08414e-09	1.47562e-07
CSF1R	-5.01601	4.0732	-10.5208	1.30057e-09	1.75284e-07
SLC16A3	-5.12672	2.32633	-10.4346	1.48583e-09	1.96402e-07
HCLS1	-5.12386	2.83508	-10.4385	1.47702e-09	1.96402e-07
IL4R	-5.74153	1.24074	-10.3988	1.5729e-09	2.05931e-07
RIN3	-3.7056	2.38003	-10.3454	1.70457e-09	2.21064e-07
HLA-DQA1	-7.01778	0.404774	-10.3363	1.74337e-09	2.23982e-07
IL10RA	-6.21326	1.21964	-10.2291	2.05352e-09	2.61387e-07
COL1A1	-7.13023	3.71294	-10.1907	2.19156e-09	2.76398e-07
ST14	-5.79226	-0.017696	-10.1744	2.23492e-09	2.77936e-07
SAMSN1	-5.58873	1.35051	-10.1714	2.24419e-09	2.77936e-07
IKZF1	-4.75761	1.65316	-10.15	2.31748e-09	2.8445e-07
COL6A3	-6.54334	2.72281	-10.1369	2.37828e-09	2.89329e-07
FCGBP	-7.24918	4.60079	-10.1014	2.52603e-09	3.04608e-07
TRPM2	-6.38174	1.04896	-10.0687	2.64747e-09	3.16476e-07
F13A1	-8.00338	0.558096	-10.0425	2.78919e-09	3.30543e-07
CIITA	-4.25211	2.8043	-9.95642	3.15123e-09	3.70256e-07
HLA-DMB	-5.58366	1.14227	-9.8913	3.50562e-09	4.08404e-07
CTGF	-3.99719	3.52759	-9.81819	3.93536e-09	4.54616e-07
PTAFR	-5.79321	0.829867	-9.7766	4.22162e-09	4.80609e-07
GIMAP1	-5.18978	-0.532835	-9.77436	4.23028e-09	4.80609e-07
ROBO4	-4.58063	1.08684	-9.722	4.60162e-09	5.18512e-07
RNASET2	-3.49422	3.34396	-9.67015	5.00472e-09	5.59349e-07
HLA-DQB1	-7.12307	0.0889977	-9.65317	5.19516e-09	5.7595e-07
LAMA2	-4.11687	4.70729	-9.62286	5.40841e-09	5.94795e-07
CD180	-4.929	-0.0366116	-9.60879	5.5392e-09	6.04345e-07
ESAM	-3.41818	2.07976	-9.59343	5.67473e-09	6.14256e-07
CYBB	-5.28423	3.59723	-9.5602	6.00373e-09	6.44791e-07
SELPLG	-4.45306	1.89542	-9.48924	6.74105e-09	7.18366e-07
ARHGAP9	-3.92341	0.988514	-9.44049	7.30573e-09	7.72553e-07
TNFSF10	-4.68391	0.270442	-9.42788	7.46481e-09	7.8335e-07
FOS	-3.10744	6.66483	-9.30479	9.16031e-09	9.53991e-07
CD93	-7.17948	1.75065	-9.30139	9.30935e-09	9.62222e-07
WDFY4	-6.25091	1.2867	-9.25405	1.00264e-08	1.02099e-06
TGFB1	-3.4928	2.61277	-9.25199	1.00099e-08	1.02099e-06
GIMAP8	-6.37134	-0.0854788	-9.24879	1.01215e-08	1.02309e-06
FLVCR2	-3.43591	1.98622	-9.21529	1.06483e-08	1.06849e-06
PIK3R5	-6.3956	0.750832	-9.21018	1.08035e-08	1.0762e-06
CD74	-6.63728	4.18608	-9.10192	1.29963e-08	1.2715e-06
BGN	-4.39671	3.4405	-9.09588	1.30415e-08	1.2715e-06
LSP1	-4.31349	1.41409	-9.10129	1.29211e-08	1.2715e-06
FOSB	-5.16113	1.59751	-9.08729	1.32486e-08	1.2826e-06
HMHA1	-5.22822	1.6477	-9.04699	1.41932e-08	1.36443e-06
IL7R	-6.19043	-0.900281	-8.96962	1.62576e-08	1.55204e-06
PIK3CG	-5.76681	0.80464	-8.9373	1.71569e-08	1.62659e-06
CH25H	-4.91628	-0.629294	-8.89229	1.85e-08	1.74192e-06
P2RY12	-6.69452	0.0778518	-8.83584	2.05352e-08	1.91097e-06
SERPING1	-3.94673	3.36194	-8.83031	2.05735e-08	1.91097e-06
BLNK	-6.07224	-0.91385	-8.80901	2.1445e-08	1.97856e-06
C10orf54	-4.1788	3.02767	-8.76865	2.29039e-08	2.09906e-06
SCIN	-4.02569	2.47597	-8.72341	2.47826e-08	2.2562e-06
LTBP2	-4.30394	3.21669	-8.70627	2.55412e-08	2.30997e-06
LRRC25	-6.04382	-0.867589	-8.69525	2.61496e-08	2.34954e-06
TLR2	-6.36407	1.5353	-8.65047	2.8331e-08	2.529e-06
ZBTB16	-3.98	3.81987	-8.58148	3.17978e-08	2.82016e-06
RASGRP3	-3.79833	3.1972	-8.5444	3.3949e-08	2.99165e-06
SLC38A11	-5.70852	-0.213947	-8.4571	3.97749e-08	3.48271e-06
FAM20A	-5.48807	0.465375	-8.45108	4.01735e-08	3.49535e-06
SH3TC1	-4.18897	2.56855	-8.37787	4.56789e-08	3.94936e-06
ENPEP	-6.38212	-0.00441515	-8.35427	4.79561e-08	4.12033e-06
APOC1	-4.62379	2.8525	-8.32904	4.98859e-08	4.25951e-06
CMKLR1	-3.97397	1.74694	-8.31016	5.15776e-08	4.34992e-06
FGL2	-3.68098	2.63001	-8.31329	5.1281e-08	4.34992e-06
GLDN	-4.7937	3.17673	-8.30581	5.20292e-08	4.36125e-06
PEAR1	-5.0118	-0.313739	-8.25943	5.65933e-08	4.71508e-06
ITIH5	-4.71168	1.8155	-8.21224	6.16052e-08	5.10173e-06
FYB	-6.5135	1.60443	-8.20729	6.25764e-08	5.15112e-06
SEMA3G	-3.57086	-0.146886	-8.1827	6.49379e-08	5.31369e-06
ATP8B4	-5.85779	1.38755	-8.15074	6.91172e-08	5.62222e-06
PTGER4	-6.1973	-0.346641	-8.14537	6.99109e-08	5.65332e-06
DENND3	-3.56713	4.26586	-8.11664	7.32388e-08	5.8878e-06
IL32	-4.21381	-0.567429	-8.08923	7.7025e-08	6.15618e-06
IFITM1	-4.53619	0.474273	-8.05887	8.14582e-08	6.47287e-06
EDN1	-3.77433	0.177198	-8.03296	8.53699e-08	6.74471e-06
CDH5	-4.71062	1.45051	-7.9585	9.80036e-08	7.6986e-06
FGR	-4.53124	0.815997	-7.91928	1.05345e-07	8.22826e-06
HLA-DMA	-3.5862	2.50688	-7.85684	1.18199e-07	9.18014e-06
NFAM1	-4.53944	0.412448	-7.78722	1.34681e-07	1.04015e-05
DOCK8	-4.89071	2.97368	-7.77116	1.38875e-07	1.06655e-05
C5AR1	-5.25914	0.521767	-7.70552	1.57224e-07	1.20075e-05
ANGPT2	-5.18946	1.82677	-7.69333	1.60837e-07	1.22156e-05
PRELP	-4.102	0.522783	-7.6787	1.65013e-07	1.23958e-05
VAMP8	-3.87508	0.84772	-7.68119	1.64214e-07	1.23958e-05
BNC2	-3.48854	1.76696	-7.66239	1.7011e-07	1.27093e-05
NLRP3	-4.19152	0.930376	-7.64222	1.76779e-07	1.31361e-05
RGS10	-4.26477	1.20903	-7.61287	1.86878e-07	1.38119e-05
HSPG2	-3.76182	5.32979	-7.54058	2.14266e-07	1.57514e-05
ABCC3	-4.97314	2.35998	-7.52413	2.21437e-07	1.6192e-05
PER1	-2.48182	5.133	-7.51172	2.26325e-07	1.64618e-05
TYMP	-4.50324	1.33418	-7.49055	2.35858e-07	1.70649e-05
SERPINA3	-4.90652	-0.000285895	-7.47237	2.44383e-07	1.75892e-05
SNED1	-3.36796	2.88232	-7.4635	2.48162e-07	1.77681e-05
KYNU	-5.7626	-0.882822	-7.45872	2.51592e-07	1.7828e-05
MLKL	-4.10074	0.644782	-7.4575	2.51116e-07	1.7828e-05
MMRN2	-5.02931	0.594813	-7.41659	2.72018e-07	1.91766e-05
MXRA5	-5.22086	2.25613	-7.39845	2.81824e-07	1.97665e-05
CCR1	-4.53182	0.68998	-7.37921	2.91965e-07	2.03738e-05
ERG	-4.21872	0.515749	-7.35949	3.03135e-07	2.10465e-05
GADD45B	-2.89463	3.55534	-7.33735	3.16184e-07	2.18422e-05
HLA-DRA	-5.40998	3.70109	-7.27238	3.59711e-07	2.47247e-05
ZNF366	-4.41795	-0.598735	-7.26702	3.62542e-07	2.47954e-05
HLA-DRB1	-5.46448	2.80083	-7.23639	3.85823e-07	2.6257e-05
NFATC2	-3.48865	2.53579	-7.22534	3.92822e-07	2.66016e-05
PDGFB	-4.07088	1.90911	-7.21289	4.02579e-07	2.71287e-05
RHBDF2	-3.94422	2.68241	-7.19782	4.14523e-07	2.77973e-05
LAT2	-3.321	2.15125	-7.14053	4.63448e-07	3.07779e-05
TPP1	-2.56695	5.89786	-7.14177	4.62299e-07	3.07779e-05
ENG	-3.67164	3.13664	-7.10074	5.01062e-07	3.31159e-05
TNFRSF11A	-4.71416	0.059457	-7.03522	5.70662e-07	3.75354e-05
LYZ	-5.67031	1.26778	-7.03107	5.77268e-07	3.7789e-05
ABI3	-5.03186	0.746362	-7.00579	6.05268e-07	3.94342e-05
TGFBR2	-3.9134	3.96591	-6.97912	6.36769e-07	4.12908e-05
C10orf10	-3.92607	2.68198	-6.95306	6.70497e-07	4.30716e-05
CD44	-3.71619	6.37077	-6.95303	6.70436e-07	4.30716e-05
TNFRSF1B	-3.78791	2.44599	-6.93356	6.96852e-07	4.45564e-05
FCGR2B	-5.49816	0.0451761	-6.91351	7.27978e-07	4.5906e-05
GPR34	-5.00836	1.97984	-6.91452	7.25183e-07	4.5906e-05
INPP5D	-3.57609	3.39463	-6.91551	7.22197e-07	4.5906e-05
ARHGAP27	-3.24263	2.89501	-6.87172	7.87855e-07	4.9455e-05
SYNPO2	-4.65017	1.69017	-6.81391	8.85424e-07	5.53269e-05
GPNMB	-4.36186	3.98133	-6.75083	1.00423e-06	6.24666e-05
FN1	-4.6252	7.98961	-6.7444	1.0178e-06	6.30258e-05
IRF8	-4.61075	1.86023	-6.73581	1.0355e-06	6.38343e-05
CTSS	-4.1287	2.91679	-6.67159	1.17764e-06	7.22721e-05
ARHGAP30	-4.72615	1.32365	-6.66614	1.19195e-06	7.28256e-05
BTBD19	-2.47887	2.36786	-6.63685	1.26256e-06	7.67986e-05
LRRC55	-3.89527	1.01773	-6.60253	1.35397e-06	8.19956e-05
SERPINE1	-4.64948	3.84606	-6.58916	1.39283e-06	8.39791e-05
ICOSLG	-5.62655	1.05673	-6.56368	1.47241e-06	8.83899e-05
COLEC12	-3.98435	2.60077	-6.55548	1.48993e-06	8.89539e-05
PLXND1	-3.05043	5.48969	-6.55368	1.49475e-06	8.89539e-05
TNFAIP8L3	-3.22483	0.694395	-6.52829	1.57411e-06	9.32725e-05
IL6R	-3.92547	2.11994	-6.48802	1.70955e-06	0.000100433
PRDM1	-3.53252	1.17787	-6.48904	1.70555e-06	0.000100433
ERMN	-6.48401	0.823634	-6.48214	1.74954e-06	0.000102345
CYP1B1	-6.41731	1.56325	-6.47183	1.7859e-06	0.00010387
NOSTRIN	-2.92004	1.6128	-6.46515	1.79073e-06	0.00010387
HIF3A	-3.70991	1.50936	-6.43761	1.89511e-06	0.000109463
MRC1	-5.60536	-0.241628	-6.42882	1.93962e-06	0.000111565
TFCP2L1	-4.76796	1.00031	-6.39401	2.0762e-06	0.000118923
DOCK5	-4.27048	3.16357	-6.32825	2.37488e-06	0.000134907
IL16	-2.74808	2.64511	-6.28002	2.6216e-06	0.000148309
SPP1	-5.12173	6.7264	-6.27816	2.64057e-06	0.00014833
SLC7A7	-3.23605	2.16968	-6.27602	2.64355e-06	0.00014833
PTGS1	-3.6762	2.06767	-6.26806	2.68803e-06	0.000150213
ELL2	-3.48838	4.82836	-6.21761	2.98451e-06	0.000166106
RBM47	-3.67541	2.12299	-6.20516	3.06315e-06	0.000169795
HLA-DOA	-5.00857	1.1682	-6.18949	3.17349e-06	0.000175036
ADRB2	-3.53925	-0.0485487	-6.18666	3.18317e-06	0.000175036
NPL	-2.54818	4.11795	-6.1703	3.29304e-06	0.000180356
ANGPTL4	-4.78309	1.06701	-6.11159	3.73138e-06	0.000202748
SCARF1	-2.92761	1.76087	-6.07813	3.99321e-06	0.000216121
DUSP1	-3.09317	5.4515	-6.07038	4.05867e-06	0.000218802
IRF5	-3.79226	1.14099	-6.03121	4.40827e-06	0.000235799
UNC5B	-2.94446	4.11631	-6.02687	4.44718e-06	0.000236959
C10orf128	-4.4716	-0.0943711	-6.02237	4.49604e-06	0.000238637
COL4A1	-3.3895	6.46741	-6.01669	4.54386e-06	0.000240248
TGM2	-4.4711	2.06517	-6.01232	4.59221e-06	0.000241874
TRPV2	-4.44705	0.41142	-5.97985	4.91731e-06	0.000258008
LAMC3	-5.47699	1.21238	-5.96793	5.06422e-06	0.000264707
MAFB	-3.20106	3.75513	-5.93759	5.36897e-06	0.000278901
C4B	-3.31197	5.12441	-5.9319	5.43419e-06	0.000280842
CNDP1	-5.22581	1.04641	-5.90974	5.72007e-06	0.00029341
PARP15	-2.64503	0.902429	-5.90879	5.70605e-06	0.00029341
SPI1	-3.81986	1.69781	-5.87294	6.15951e-06	0.000314776
CXCL16	-2.22965	3.1633	-5.85916	6.33965e-06	0.000322782
JAK3	-4.2152	1.33177	-5.84427	6.5503e-06	0.000332277
IGFBP7	-3.42764	5.95196	-5.77854	7.52839e-06	0.000379094
KCNQ1	-4.44512	-0.142171	-5.73525	8.27058e-06	0.000414948
ABCC9	-2.50714	4.52962	-5.71843	8.55957e-06	0.000427885
TMEM173	-4.0983	0.521874	-5.66231	9.66359e-06	0.000477861
C4A	-3.27976	5.62164	-5.64545	1.00121e-05	0.000493321
ITGA1	-3.54928	3.73002	-5.62501	1.04639e-05	0.000513738
PRKCH	-2.92246	2.58865	-5.62099	1.05524e-05	0.000516239
TM6SF1	-3.73728	1.42396	-5.60857	1.08428e-05	0.000528566
RCSD1	-5.19315	0.939404	-5.57128	1.18055e-05	0.000573463
KLHL6	-4.87081	1.32473	-5.54684	1.24256e-05	0.000600299
AHNAK2	-3.62993	4.05628	-5.5424	1.25064e-05	0.000601137
SDS	-4.20233	-0.692527	-5.53747	1.26517e-05	0.000606005
HLA-DPA1	-4.47061	3.44123	-5.53335	1.27742e-05	0.000607635
ADAMTSL2	-3.423	1.2743	-5.53391	1.27365e-05	0.000607635
RNF144B	-3.80149	2.29448	-5.52199	1.30735e-05	0.000617601
IRS2	-1.89599	5.99905	-5.51609	1.32345e-05	0.000623063
AHNAK	-2.79286	8.42623	-5.49549	1.38391e-05	0.000649302
HSPB8	-3.90145	2.4962	-5.47512	1.44738e-05	0.000676774
DSP	-4.98781	1.06542	-5.46167	1.49553e-05	0.000696915
BHLHE41	-2.29404	4.78355	-5.45336	1.51636e-05	0.000704237
BDKRB2	-3.7884	-0.413418	-5.44501	1.54497e-05	0.00071511
NCF2	-4.65213	0.715369	-5.43513	1.58195e-05	0.000727328
MVP	-2.72518	4.67557	-5.35505	1.87844e-05	0.000860766
IRAK3	-3.77926	2.517	-5.35215	1.89142e-05	0.000863833
SLC2A5	-3.80747	2.25488	-5.33506	1.96344e-05	0.000893754
MGP	-3.43194	2.17809	-5.32111	2.02346e-05	0.000915018
AMPD3	-3.3108	2.715	-5.29548	2.14008e-05	0.000958296
SLC16A6	-3.52199	0.71573	-5.28522	2.18901e-05	0.000977025
WAS	-2.69732	1.43216	-5.26829	2.27107e-05	0.00100711
CARNS1	-5.38171	0.919251	-5.24955	2.3839e-05	0.00105374
CDK18	-2.65174	3.98559	-5.2408	2.41224e-05	0.00106286
CYBA	-4.80759	1.47268	-5.23328	2.46177e-05	0.00108121
CEBPD	-2.67619	3.979	-5.16711	2.83662e-05	0.00123402
AIF1	-4.75794	1.02321	-5.16348	2.87004e-05	0.00124462
C2	-2.65505	0.927788	-5.14013	3.01043e-05	0.00129974
SYNPO	-3.27509	3.93265	-5.13781	3.02631e-05	0.00130008
KLF2	-2.96381	1.2841	-5.13571	3.04002e-05	0.0013019
DEF6	-3.49583	1.208	-5.11667	3.1714e-05	0.00135395
HLA-DPB1	-4.17936	2.86565	-5.09262	3.34855e-05	0.00142075
IL8	-5.53271	-0.343408	-5.09417	3.36321e-05	0.00142259
ACE	-4.00857	1.21579	-5.06889	3.52749e-05	0.00148295
ABI3BP	-3.76882	1.34456	-5.0581	3.61101e-05	0.00150883
IL13RA1	-2.65641	4.63384	-5.05875	3.60335e-05	0.00150883
SIRPB1	-2.68319	0.336837	-5.03109	3.83104e-05	0.00158631
IL1R1	-4.12805	2.05132	-5.01091	4.01236e-05	0.00164753
RUNX2	-2.69987	2.20665	-5.00995	4.01486e-05	0.00164753
DYSF	-4.31271	2.28854	-5.00386	4.07802e-05	0.0016586
SPOCD1	-3.94054	2.62103	-5.00368	4.07527e-05	0.0016586
FCGR2A	-3.54276	2.92214	-4.98429	4.25178e-05	0.00172417
PDGFRB	-2.373	4.90344	-4.97044	4.38275e-05	0.00177205
MYO1D	-3.50765	2.80319	-4.96473	4.44037e-05	0.00179008
CECR1	-3.93448	1.93688	-4.95744	4.51611e-05	0.00181529
ADAMTS14	-3.14399	2.40513	-4.93186	4.77577e-05	0.0019085
LOXL2	-2.34353	3.66358	-4.92058	4.89657e-05	0.00193428
A2M	-4.70039	6.8758	-4.91478	4.98039e-05	0.00195058
ADAMTSL4	-2.8249	0.508568	-4.89806	5.14847e-05	0.00199932
PLBD2	-1.91743	4.3827	-4.88792	5.26598e-05	0.00203919
NNMT	-4.91587	1.86895	-4.87929	5.3978e-05	0.00208437
CASP1	-2.65456	1.46639	-4.87308	5.44319e-05	0.00209601
CARD16	-2.81187	-0.355414	-4.83876	5.87639e-05	0.00224913
CGNL1	-2.54809	3.83691	-4.83772	5.88991e-05	0.00224913
PLXDC2	-3.57041	5.22458	-4.82921	6.00602e-05	0.00228711
CD34	-2.83526	2.01573	-4.82746	6.02663e-05	0.00228862
ANPEP	-4.15757	0.327458	-4.80862	6.29733e-05	0.00237177
CD109	-2.74014	3.99436	-4.80125	6.39008e-05	0.00240012
SH3TC2	-3.45989	2.03965	-4.79998	6.41065e-05	0.00240129
EPAS1	-2.76442	5.32075	-4.79663	6.45643e-05	0.00241186
COL15A1	-4.22292	1.16595	-4.76336	6.97035e-05	0.00258279
ABCG2	-2.83655	3.28034	-4.7473	7.21007e-05	0.00266443
GPR160	-3.99665	-0.900902	-4.74116	7.32038e-05	0.00269073
HCK	-3.98304	1.58742	-4.7349	7.4235e-05	0.00272135
SASH3	-4.58801	0.782498	-4.72012	7.69331e-05	0.00280162
MYOF	-3.30775	4.2796	-4.71786	7.70358e-05	0.00280162
BTK	-2.98168	1.56392	-4.66408	8.69e-05	0.00315202
C1orf162	-2.39998	2.01286	-4.66122	8.74511e-05	0.00316232
SIPA1	-2.05121	4.18357	-4.66024	8.7644e-05	0.00316232
FMNL1	-4.10645	1.80343	-4.65974	8.79125e-05	0.0031637
RNASE1	-4.90193	1.42393	-4.64902	9.04549e-05	0.00324669
SP140	-2.6835	0.962349	-4.63624	9.25023e-05	0.00331153
EGFL7	-3.15619	1.88756	-4.62991	9.38426e-05	0.00335079
CYR61	-3.11665	3.87226	-4.60837	9.84985e-05	0.00350792
FAM107A	-3.37231	5.55754	-4.60614	9.90133e-05	0.00351715
COL1A2	-3.49662	5.64332	-4.59494	0.000101558	0.00359546
MAP3K8	-2.35911	2.34641	-4.57206	0.000106867	0.00376694
ITGA8	-3.49748	0.534901	-4.55546	0.000111	0.00390261
MMP28	-2.51	1.00971	-4.54518	0.000113539	0.00397156
CD248	-3.90857	0.230188	-4.53142	0.00011729	0.00408199
OSCAR	-2.79348	-0.234216	-4.52558	0.000118671	0.00411964
CCDC141	-3.24428	0.423371	-4.52371	0.000119201	0.00412761
MYLK	-3.18881	4.33153	-4.51092	0.000122684	0.00423754
PLCB2	-3.57332	2.54007	-4.50054	0.00012565	0.00429679
SYTL3	-2.75416	1.17075	-4.49402	0.000127426	0.00434671
GSN	-2.83086	6.86126	-4.47964	0.000131632	0.00445702
TMEM144	-3.63641	3.27754	-4.47696	0.000132537	0.00446567
CD38	-2.89221	1.91406	-4.47683	0.000132472	0.00446567
ACSL5	-4.13775	0.588578	-4.46452	0.000136527	0.0045665
USP53	-3.17793	3.95292	-4.46441	0.000136261	0.0045665
C1S	-2.88778	4.49148	-4.46536	0.000135947	0.0045665
NCKAP1L	-3.05231	3.69126	-4.45249	0.000139968	0.00467025
AOAH	-3.92597	1.97151	-4.44594	0.000142267	0.00472973
LST1	-3.04781	0.72468	-4.44474	0.000142439	0.00472973
KDR	-3.72934	2.73871	-4.443	0.000143136	0.00474144
ELOVL7	-2.68618	2.07264	-4.4285	0.000147744	0.00487058
SH3BP5	-1.91767	4.33397	-4.42924	0.000147493	0.00487058
KIAA0247	-1.62674	5.3971	-4.42612	0.000148534	0.00488493
SUSD2	-2.70598	1.3408	-4.42139	0.000150139	0.00492591
MAP7	-3.59709	3.09646	-4.41992	0.000150757	0.00493442
FLT4	-3.23802	1.38033	-4.41704	0.000151663	0.00495228
CFB	-3.36786	1.08197	-4.41302	0.00015307	0.00498637
ARHGEF15	-3.87011	-0.651747	-4.40009	0.000157784	0.00507977
SERPINB9	-3.32762	2.51354	-4.40042	0.000157486	0.00507977
COL18A1	-3.19735	4.74996	-4.40125	0.000157168	0.00507977
CTSH	-2.9728	3.03846	-4.40002	0.000157583	0.00507977
RFTN1	-2.6642	3.71341	-4.40336	0.000156381	0.00507977
ICAM1	-2.67336	2.49325	-4.38835	0.000161782	0.00519629
MYADM	-2.4274	3.55721	-4.38439	0.000163233	0.00520641
DAAM2	-2.87194	4.68867	-4.37381	0.0001672	0.00530831
ABCA6	-3.54637	2.40673	-4.37027	0.00016866	0.00534234
AXL	-2.36217	4.81684	-4.36756	0.000169567	0.00534643
MICAL2	-2.30788	3.78197	-4.36757	0.000169564	0.00534643
STC1	-3.96143	1.10333	-4.36406	0.000171247	0.00538704
SHE	-4.2162	-0.301393	-4.3524	0.000176031	0.00552488
NFKBID	-2.32369	1.91204	-4.34002	0.000180476	0.00565149
ARRDC2	-2.92809	3.07631	-4.32242	0.000187832	0.00585517
FAM26E	-3.74655	-0.400214	-4.31064	0.000193145	0.00600716
HMCN1	-3.71323	2.1268	-4.30387	0.000196114	0.00606437
GLRX	-2.53027	3.05016	-4.30236	0.000196545	0.00606437
LMOD1	-2.40926	1.05707	-4.3019	0.000196749	0.00606437
ARHGAP18	-2.21351	3.58553	-4.30235	0.000196547	0.00606437
DAPP1	-3.45607	-0.539281	-4.29766	0.000198779	0.00611324
SLFN5	-2.59795	4.03372	-4.29554	0.000199605	0.00612492
P4HA2	-2.64559	3.47365	-4.28325	0.000205247	0.00627007
ITGB4	-3.21299	4.82725	-4.28171	0.000206023	0.00627023
CASS4	-3.09376	0.232327	-4.28136	0.000206164	0.00627023
AQP1	-3.65955	4.62219	-4.26454	0.000214374	0.00649117
RAB20	-2.50821	1.28287	-4.26494	0.000213939	0.00649117
MOG	-4.37833	1.07288	-4.25821	0.000218171	0.00659163
FERMT3	-2.8123	2.62233	-4.25343	0.000219609	0.00662053
ALOX5	-4.01472	1.60235	-4.25284	0.000220412	0.0066302
PIK3AP1	-3.05647	3.1312	-4.24343	0.000224674	0.00674366
IL15	-3.00467	-0.425996	-4.23464	0.000229186	0.00683433
CCDC3	-2.57587	1.72274	-4.22246	0.00023557	0.00700949
LCP1	-3.95339	3.283	-4.21791	0.000238537	0.00708243
BAG3	-2.86725	3.75165	-4.21117	0.000241701	0.00716092
CCDC69	-2.87491	0.756206	-4.19665	0.000249801	0.00735789
TNXB	-2.42083	3.58982	-4.1974	0.000249353	0.00735789
CTSB	-2.12309	8.1995	-4.18622	0.000255752	0.00749643
EGR1	-2.61553	5.54967	-4.17269	0.000263735	0.00771396
RASL12	-2.85423	1.83197	-4.16828	0.00026641	0.00775919
LYL1	-3.46733	0.064715	-4.1639	0.000269261	0.00782565
GIMAP5	-4.14581	0.830681	-4.16146	0.000271431	0.00787207
SSC5D	-2.53476	0.575263	-4.15905	0.000272028	0.00787279
ABCA9	-3.38701	1.72376	-4.14153	0.000283247	0.0081631
FBP1	-4.1717	-0.626047	-4.14012	0.000284971	0.00819561
CACNA2D4	-3.95586	-0.370282	-4.13664	0.000286912	0.00821705
CLDN11	-2.9485	3.74639	-4.12294	0.000295308	0.00843992
EHD2	-2.93583	2.79851	-4.11812	0.000298559	0.00851512
FOSL2	-2.40646	5.33932	-4.11435	0.000301084	0.00855165
GAS6	-2.34906	3.11346	-4.11506	0.000300594	0.00855165
S100A11	-2.51838	2.79925	-4.09407	0.000315275	0.00889955
MAN1C1	-1.97465	4.83775	-4.06824	0.000334324	0.00937949
CYSLTR2	-4.23273	-0.963394	-4.05743	0.000344084	0.00961407
PYCARD	-3.80678	-0.272093	-4.05495	0.000345256	0.00962725
GBP2	-2.81545	3.16922	-4.03494	0.000360637	0.0100017
PXN	-1.72142	5.56559	-4.02866	0.00036578	0.0101175
HRH2	-2.88562	-0.347438	-4.02181	0.000371573	0.0102365
EGR3	-2.62394	2.74867	-4.01823	0.000374569	0.0102574
VASN	-2.41529	1.83397	-4.01483	0.000377461	0.010316
UNC13D	-2.38084	2.93992	-4.0085	0.000382927	0.0104446
COL4A2	-2.61948	6.5522	-3.98944	0.000399892	0.0108858
LOX	-2.23124	2.15945	-3.98777	0.000401394	0.0109051
SLC37A2	-2.83628	2.27635	-3.97107	0.000416979	0.0113061
PLCG2	-3.33592	1.90739	-3.95325	0.000434465	0.011711
SRPX2	-3.24764	2.10593	-3.95217	0.000435464	0.0117149
PAPLN	-3.10916	2.41713	-3.93597	0.000451713	0.0121283
TP53INP2	-2.12739	5.11117	-3.92036	0.000467854	0.0125372
OLFML2A	-2.79592	2.2241	-3.91548	0.000473123	0.0126537
GFAP	-3.06481	10.0954	-3.91425	0.000474551	0.0126673
ADAMTS2	-2.73701	1.80164	-3.90724	0.00048205	0.0128425
WASF2	-1.48413	6.52279	-3.9029	0.000486787	0.0129436
HEYL	-3.06284	1.04446	-3.88994	0.000501507	0.0133093
KCNMB1	-2.73814	-0.365345	-3.86599	0.000529423	0.0139425
MMRN1	-5.68908	-0.444948	-3.86749	0.000540784	0.0141672
FKBP5	-3.04514	5.09994	-3.84917	0.000550184	0.0143518
TNS1	-2.31537	6.64065	-3.82878	0.000576084	0.0149557
CHI3L2	-3.81705	1.786	-3.82652	0.00058057	0.0150303
NFIC	-1.73732	5.95918	-3.80976	0.000601518	0.0155434
APOD	-2.86619	4.01404	-3.79965	0.000615602	0.0158477
NPC2	-2.33666	4.28801	-3.80039	0.000614456	0.0158477
LRMP	-3.23177	0.48963	-3.79832	0.000617763	0.0158736
CCDC170	-3.05669	-0.0813864	-3.78046	0.000643157	0.0164646
PAMR1	-2.81718	2.41964	-3.77728	0.000647666	0.0165492
HK2	-1.96811	5.37537	-3.77014	0.000658151	0.0167859
CHI3L1	-3.73999	4.75623	-3.75809	0.000678066	0.0172244
TLR1	-2.60389	2.45259	-3.75636	0.000679102	0.0172244
CSF1	-2.02298	4.693	-3.75253	0.000684997	0.0173419
ENTPD1	-2.22011	3.67058	-3.7428	0.000700288	0.0176964
SYK	-3.93024	2.09843	-3.74223	0.000703731	0.0177183
GLIPR1	-2.44043	3.77363	-3.7414	0.000702537	0.0177183
NCOR2	-1.8012	6.96579	-3.73422	0.000714062	0.0179456
PLEK	-3.30629	2.6152	-3.72804	0.000724808	0.0180711
ITGA11	-2.99621	0.876436	-3.72735	0.000725527	0.0180711
SLC15A3	-2.1728	2.10842	-3.7282	0.000723887	0.0180711
TNFRSF10D	-4.45892	-0.017321	-3.71668	0.000749316	0.0185779
SRRM2	-1.75545	8.57714	-3.71256	0.000750034	0.0185779
ABCB1	-3.00829	2.88276	-3.71049	0.000753852	0.0186054
FAM65A	-1.78085	4.56115	-3.7105	0.000753552	0.0186054
SLC31A2	-2.53694	3.33946	-3.70542	0.00076233	0.0187809
TM4SF18	-4.78814	-0.337398	-3.70545	0.000771912	0.0189491
GPRC5A	-3.1428	0.817001	-3.69499	0.00078101	0.0191042
ABLIM3	-3.05849	2.80244	-3.68504	0.000798724	0.0195028
KNDC1	-2.91079	1.32211	-3.67987	0.000807992	0.0196941
DOCK6	-1.95791	3.8403	-3.67643	0.000814096	0.0198077
RASGRF2	-2.91039	2.82582	-3.66944	0.000827337	0.0200943
FGD5	-3.77821	0.826435	-3.66143	0.000844807	0.0204464
ABCC1	-1.80694	4.77514	-3.65906	0.000846809	0.0204565
PLB1	-1.77367	2.10008	-3.65834	0.000848202	0.0204565
C22orf34	-3.76134	-0.609115	-3.65561	0.000855959	0.020588
GRAP	-2.96149	0.908898	-3.65412	0.000856648	0.020588
PTPN22	-2.7787	0.517964	-3.65298	0.000858699	0.0206013
ARHGAP29	-2.35049	4.45367	-3.637	0.000890251	0.021247
HIVEP3	-1.6266	4.52586	-3.62827	0.000908013	0.0215959
LXN	-4.00423	-0.669109	-3.62494	0.000919237	0.0217875
CDCP1	-3.27445	1.24725	-3.61754	0.000931274	0.0220348
FLI1	-2.66486	2.70052	-3.60697	0.000953004	0.0225102
STX16	-1.55146	5.44467	-3.58197	0.00100841	0.0237762
SPINT2	-3.12618	0.290408	-3.57198	0.00103217	0.0242551
TENC1	-1.54189	5.32813	-3.56767	0.0010416	0.0244348
TMEM176A	-3.38936	0.906753	-3.55765	0.00106702	0.0249886
ISLR	-4.19097	1.67513	-3.55332	0.00108345	0.0252873
FOXF2	-2.44442	0.208157	-3.54908	0.00108637	0.0253123
TNFRSF10A	-2.88587	-0.332238	-3.54712	0.00109149	0.0253886
HMOX1	-2.76806	3.60745	-3.54149	0.00110535	0.0256303
FAM124B	-2.43508	-0.0722951	-3.54047	0.00110773	0.0256363
PCDH12	-3.73171	0.929383	-3.53755	0.00111864	0.025802
LRRC32	-4.28049	0.284978	-3.53055	0.00114205	0.0262539
BCL3	-2.13142	1.3434	-3.50109	0.00121083	0.0276499
ECM1	-2.28346	2.52188	-3.49785	0.00121974	0.0278072
PAQR5	-2.81447	0.292581	-3.49454	0.00122918	0.027976
C9orf47	-2.00945	1.00413	-3.49344	0.00123193	0.0279922
SLC44A3	-2.44999	1.19435	-3.48735	0.00124905	0.0283344
FLNC	-2.33348	5.46954	-3.48579	0.00125342	0.0283867
TTN	-2.7567	4.10402	-3.48386	0.00125912	0.0284689
PTPN7	-3.38993	-0.178627	-3.47431	0.00128843	0.0290361
A4GALT	-3.60365	-0.601161	-3.46932	0.00130444	0.0293487
IFITM2	-2.79771	1.92739	-3.46169	0.00132382	0.0297362
LGALS9	-2.24227	2.60849	-3.45425	0.00134591	0.030183
OLFML2B	-2.89543	2.37422	-3.44962	0.00136053	0.0304612
LRP2	-4.39768	1.53534	-3.43814	0.00141057	0.0314364
KCNE3	-3.65147	0.814842	-3.42554	0.00144051	0.0320432
ZFHX3	-1.87904	5.44824	-3.41483	0.00147099	0.0326683
S100A10	-2.12785	4.05419	-3.41144	0.00148228	0.0328661
TMC6	-2.94691	3.14263	-3.41	0.0014878	0.0329352
TLR5	-2.43159	1.12726	-3.3955	0.00153651	0.0338631
LUM	-4.27841	0.90007	-3.39775	0.00154329	0.033945
PLA2G7	-2.80284	0.345404	-3.39036	0.00155477	0.0340884
EVI2A	-3.31625	0.625338	-3.38717	0.001568	0.0342603
ZMYND15	-1.88149	0.431107	-3.38588	0.00157009	0.0342603
ZFP36L2	-1.56598	6.20567	-3.38714	0.00156563	0.0342603
GBP4	-2.67881	2.22404	-3.38294	0.00158081	0.0344395
TCIRG1	-2.28415	3.31406	-3.37731	0.00160069	0.0348175
KIAA1211L	-1.92185	2.63927	-3.37001	0.00162719	0.0353381
FMN1	-2.85529	3.38318	-3.36535	0.00164495	0.0356673
MFSD7	-3.5339	-0.835157	-3.35727	0.00167912	0.0362937
PPP1R13L	-1.97129	1.07648	-3.35648	0.00167745	0.0362937
SLC6A16	-2.00822	0.48299	-3.35266	0.00169191	0.0364557
OLFML3	-2.93878	3.59073	-3.34178	0.00173473	0.0372614
SLC7A8	-2.1628	2.36417	-3.33345	0.0017666	0.0378277
ADAMTSL3	-2.73397	1.45651	-3.32776	0.00178974	0.0382637
NBEAL2	-1.64411	4.02789	-3.32477	0.00180135	0.0384521
SLC6A12	-2.19135	1.42207	-3.31912	0.00182438	0.0388231
DAB2	-2.85327	4.0695	-3.31494	0.00184231	0.0391442
STXBP2	-2.65142	0.459936	-3.30879	0.00186748	0.0395566
FILIP1L	-2.12511	3.11534	-3.30916	0.00186562	0.0395566
CLDN5	-3.17647	2.13828	-3.30547	0.00188339	0.0398323
ANXA11	-1.93838	4.66738	-3.30423	0.00188635	0.0398336
SOCS3	-2.60116	4.22147	-3.29011	0.00194731	0.0408698
ITPKB	-1.87949	6.86696	-3.28911	0.00195143	0.0408938
MAST3	-1.79183	4.09252	-3.2884	0.00195453	0.0408963
MACC1	-2.76063	0.161369	-3.28693	0.00196158	0.0409815
PNPLA7	-2.08926	2.63794	-3.28608	0.00196472	0.0409849
JPH2	-3.06808	-0.396184	-3.28034	0.00199199	0.0414907
EGR2	-2.03316	3.44206	-3.27162	0.00202942	0.0421427
KANK3	-2.53877	0.155918	-3.26629	0.00205405	0.0425898
GPSM3	-2.11987	1.81647	-3.26207	0.00207333	0.0429248
PRIMA1	-2.31057	1.46289	-3.25333	0.00211436	0.0436428
MAG	-5.00746	1.05603	-3.2605	0.00213328	0.0439538
TMEM106A	-1.73196	2.72889	-3.2446	0.00215603	0.0443033
ATN1	-1.70837	5.76839	-3.24293	0.00216408	0.0443362
SP100	-2.22724	4.1946	-3.23211	0.00221714	0.0451541
ALDH1A1	-3.02887	1.74644	-3.22543	0.00225247	0.0457382
LTBP3	-1.75049	6.33193	-3.22433	0.00225598	0.0457419
NOTCH3	-1.81758	5.65348	-3.22078	0.00227399	0.0459714
COL13A1	-3.65423	-0.129036	-3.21561	0.00231057	0.0466422
NDRG1	-2.50802	6.0989	-3.21103	0.00232428	0.0468503
HK3	-3.34791	0.520856	-3.21126	0.00232811	0.0468588
ATF7	-1.52701	5.26226	-3.1969	0.00239855	0.0480655
CRYAB	-2.81894	6.32915	-3.188	0.00244783	0.0489816

### Sheet: ST3a_Legend
Gene	Gene name
logFC	Log2 fold change
AveExpr	Average expression (log2 CPM) across all samples
t	Empirical Bayes moderated t-statistics
P.Value	Raw p-values corresponding to t from test |logFC| > 1
adj.P.Val	Adjusted p-values for multiple testing

### Sheet: ST3b
ST3b. Significantly enriched (adj. P < 0.05) MSigDB Hallmark gene sets for the down-regulated genes in PDOX samples
GeneSet	GeneSetSize	p	adj.p	DEGenes
HALLMARK_INFLAMMATORY_RESPONSE	200	< 2.22E-16	< 2.22E-16	RGS1, OLR1, MSR1, C3AR1, STAB1, APLNR, IL18, CD14, CSF3R, GPR183, FPR1, LCP2, IL4R, IL10RA, PTAFR, CYBB, TNFSF10, PIK3R5, IL7R, TLR2, CMKLR1, PTGER4, IFITM1, EDN1, C5AR1, NLRP3, TNFRSF1B, SERPINE1, ICOSLG, SCARF1, RNF144B, IL8, IL1R1, ICAM1, AXL, IL15, TLR1, CSF1, SLC31A2
HALLMARK_ALLOGRAFT_REJECTION	200	< 2.22E-16	< 2.22E-16	IGSF6, ITGB2, SRGN, CD4, GPR65, CD86, STAB1, IL18, PTPRC, ITGAL, LCP2, HCLS1, IL4R, HLA-DQA1, HLA-DMB, TGFB1, CD74, TLR2, FYB, FGR, HLA-DMA, NLRP3, CCR1, HLA-DRA, FCGR2B, IRF8, CTSS, ICOSLG, IL16, HLA-DOA, SPI1, WAS, C2, ICAM1, IL15, GBP2, TLR1, CSF1, BCL3
HALLMARK_EPITHELIAL_MESENCHYMAL_TRANSITION	200	5.93969e-14	9.89949e-13	COL3A1, TAGLN, COL1A1, COL6A3, CTGF, LAMA2, TGFB1, BGN, IL32, MXRA5, GADD45B, CD44, FN1, SERPINE1, SPP1, COL4A1, TGM2, MGP, IL8, ABI3BP, PDGFRB, LOXL2, NNMT, ANPEP, CYR61, COL1A2, MYLK, IL15, COL4A2, LOX, GLIPR1, ECM1, LUM, DAB2
HALLMARK_TNFA_SIGNALING_VIA_NFKB	200	7.12985e-13	7.12985e-12	OLR1, IL18, GPR183, ZFP36, FOS, FOSB, IL7R, TLR2, PTGER4, EDN1, PER1, KYNU, GADD45B, CD44, SERPINE1, ICOSLG, DUSP1, IRS2, SLC16A6, CEBPD, KLF2, CYR61, MAP3K8, ICAM1, EGR1, FOSL2, EGR3, CSF1, PLEK, BCL3, SOCS3, EGR2
HALLMARK_KRAS_SIGNALING_UP	200	6.45706e-13	7.12985e-12	ITGB2, CSF2RA, C3AR1, LAPTM5, CD37, FCER1G, IL10RA, IKZF1, F13A1, IL7R, CMKLR1, SERPINA3, LAT2, ENG, TNFRSF1B, GPNMB, IRF8, CTSS, PRDM1, SPP1, ANGPTL4, MAFB, ACE, MAP7, FLT4, CFB, GLRX, LCP1, APOD, ABCB1, TMEM176A
HALLMARK_IL6_JAK_STAT3_SIGNALING	87	1.15319e-11	9.60991e-11	CSF2RA, CD14, CSF3R, IL4R, TGFB1, PIK3R5, TLR2, CCR1, CD44, TNFRSF1B, IL13RA1, IL1R1, A2M, MAP3K8, CD38, CSF1, HMOX1, SOCS3
HALLMARK_COMPLEMENT	200	2.25833e-11	1.61309e-10	C1QC, C1QA, OLR1, C3, ITGAM, LCP2, CASP10, SERPINA1, FCER1G, PIK3R5, PIK3CG, SERPING1, APOC1, KYNU, PDGFB, FN1, CTSS, SERPINE1, WAS, C2, CASP1, C1S, CFB, CTSH, CTSB, COL4A2, PLEK, PLA2G7
HALLMARK_INTERFERON_GAMMA_RESPONSE	200	4.49336e-10	2.80835e-09	FCGR1A, CD86, FPR1, LCP2, IL4R, HLA-DQA1, IL10RA, CIITA, TNFSF10, CD74, SERPING1, FGL2, CMKLR1, HLA-DMA, VAMP8, HLA-DRB1, IRF8, IRF5, MVP, CASP1, CD38, C1S, CFB, ICAM1, IL15, IFITM2, GBP4, SOCS3
HALLMARK_COAGULATION	138	2.1513e-09	1.19517e-08	C1QA, OLR1, C3, VWF, SERPINA1, THBD, SERPING1, APOC1, PDGFB, FN1, SERPINE1, C2, A2M, GSN, C1S, CFB, CTSH, CTSB, PLEK
HALLMARK_IL2_STAT5_SIGNALING	200	5.29157e-08	2.64578e-07	GPR65, CD86, IL4R, IL10RA, TNFSF10, FGL2, ITIH5, GADD45B, CD44, TNFRSF1B, IRF8, SPP1, TGM2, PRKCH, AHNAK, MAP3K8, SHE, HK2, CSF1, ABCB1, CDCP1, ECM1, GBP4, NDRG1
HALLMARK_HYPOXIA	200	9.84353e-07	4.47433e-06	ZFP36, CTGF, FOS, BGN, PDGFB, SERPINE1, ANGPTL4, DUSP1, TGM2, IRS2, SLC2A5, AMPD3, CYR61, STC1, GLRX, P4HA2, FBP1, FOSL2, LOX, HK2, LXN, HMOX1, NDRG1
HALLMARK_MYOGENESIS	200	4.5492e-06	1.8955e-05	APLNR, COL3A1, TAGLN, IGF1, COL1A1, COL6A3, LAMA2, TGFB1, LSP1, GADD45B, IGFBP7, HSPB8, BDKRB2, COL15A1, MYLK, GSN, ITGB4, COL4A2, APOD, CRYAB
HALLMARK_ANGIOGENESIS	36	0.00013521	0.00052004	OLR1, COL3A1, THBD, SLCO2A1, SPP1, STC1, LUM
HALLMARK_APOPTOSIS	161	0.00227562	0.0081272	IL18, CD14, TNFSF10, BGN, GADD45B, CD44, PDGFRB, CASP1, PLCB2, GSN, CD38, EGR3, HMOX1, LUM
HALLMARK_INTERFERON_ALPHA_RESPONSE	97	0.0032136	0.010712	IL4R, CD74, IFITM1, CASP1, C1S, IL15, GBP2, CSF1, IFITM2, GBP4
HALLMARK_XENOBIOTIC_METABOLISM	200	0.00940642	0.0293951	PDK4, IGF1, ENPEP, ABCC3, KYNU, IRF8, SERPINE1, IL1R1, CFB, FBP1, SPINT2, HMOX1, SLC6A12

### Sheet: ST3b_Legend
GeneSet	Hallmark gene set from MSigDB
GeneSetSize	Total number of genes in the gene set
p	Raw p-values from hypergeometric test for gene set enrichment
adj.p	Adjusted p-values for multiple testing
DEGenes	Overlapping genes of down-regulated genes in PDOX samples and the gene set

### Sheet: ST3c
ST3c. Genes up regulated in PDOX samples compared to matched patient tumors (logFC > 1 & adj. P < 0.05)
Gene	logFC	AveExpr	t	P.Value	adj.P.Val
HIST1H4C	2.37954	6.96579	6.33514	2.33922e-06	0.000133432
HIST1H2BB	2.75446	4.87712	6.13096	3.57493e-06	0.000195018
HIST2H3A	2.74174	6.05591	6.03549	4.36721e-06	0.000234516
HIST1H2BO	2.61355	5.75007	5.93691	5.37636e-06	0.000278901
HES6	1.9862	5.80173	5.80665	7.08916e-06	0.000358289
HIST1H2AD	2.28282	6.07854	5.69379	9.02381e-06	0.000449458
HIST2H4A	2.35715	6.61246	5.66686	9.56061e-06	0.000474476
HIST2H3C	2.55987	6.09375	5.54451	1.24453e-05	0.000600299
HIST2H4B	2.19122	6.65021	5.52253	1.30515e-05	0.000617601
HIST1H4A	2.26353	4.55862	5.43789	1.5682e-05	0.000723425
HIST1H2BH	2.67616	5.17905	5.32633	2.00004e-05	0.000907412
HIST1H2BE	2.39278	4.99552	5.31713	2.04069e-05	0.000919784
HIST1H2BF	2.1809	5.338	5.31552	2.04791e-05	0.00092002
HIST1H3B	2.44919	7.08998	5.27892	2.21877e-05	0.000987099
UBE2T	2.09874	4.22004	5.2199	2.52555e-05	0.00110569
HIST2H2AA4	2.2243	6.78943	5.16716	2.83625e-05	0.00123402
HIST1H2BI	2.47366	4.6561	5.13928	3.01605e-05	0.00129974
HIST1H2AB	2.31968	4.87503	5.11402	3.1889e-05	0.00135721
HIST1H2AE	2.21443	6.18739	5.07505	3.47566e-05	0.00146564
HIST1H4H	2.17291	6.00557	5.04817	3.68871e-05	0.00153663
NEK2	2.17912	4.45594	5.03363	3.80948e-05	0.00158214
FAM64A	2.2686	4.83696	5.01209	3.99572e-05	0.00164753
HIST1H4B	2.14595	5.65955	5.00511	4.05807e-05	0.0016586
HIST2H3D	2.40449	4.52046	4.93978	4.69185e-05	0.00188043
HIST1H3F	2.5448	6.19116	4.92686	4.82859e-05	0.00192402
HIST1H3G	2.59196	5.00085	4.92392	4.86033e-05	0.00193107
HIST1H2AH	2.40345	4.83331	4.92158	4.8857e-05	0.00193428
HIST2H2BF	2.19831	6.81209	4.91756	4.92958e-05	0.0019362
PRC1	1.95543	6.73755	4.91803	4.9244e-05	0.0019362
CDC25A	2.0012	4.24909	4.90664	5.05094e-05	0.00197259
HIST2H2AA3	2.08391	6.86423	4.90385	5.08238e-05	0.00197925
HIST1H3C	2.6144	5.69938	4.85587	5.6561e-05	0.00217191
NUSAP1	2.05209	6.50222	4.8212	6.11127e-05	0.00231437
UBBP4	3.87151	0.974721	4.81815	6.15958e-05	0.00232626
HIST1H2BD	1.85981	6.7658	4.78249	6.66363e-05	0.00248252
HIST1H2BC	2.03094	6.92031	4.76719	6.89572e-05	0.00256204
TOP2A	2.12242	8.33665	4.74176	7.29969e-05	0.00269032
KIAA0101	1.86608	3.12466	4.73213	7.4589e-05	0.00272706
CELF4	2.53972	3.22757	4.5939	0.000101741	0.00359546
HIST1H2AL	2.27634	4.86777	4.54945	0.000112451	0.00394351
SPC24	2.03853	4.73737	4.53298	0.000116702	0.00407182
GABRA4	3.05389	1.80603	4.50896	0.000123215	0.00424519
ECT2	1.80471	6.52237	4.50324	0.000124798	0.00428898
HIST2H2AB	2.12137	5.27099	4.50109	0.000125403	0.00429679
LRRC10B	2.23948	1.11478	4.48505	0.000130025	0.0044244
HIST1H3D	2.10408	5.82569	4.48182	0.000130977	0.00444578
OIP5	2.00436	2.6427	4.38626	0.000162545	0.00520641
EXO1	1.88106	4.90788	4.38499	0.000163012	0.00520641
HIST3H2A	2.55399	4.44643	4.37443	0.000166954	0.00530831
HIST1H4L	2.79339	3.76851	4.32937	0.000184889	0.00577653
NEIL3	1.8625	3.62535	4.28871	0.000202717	0.00620656
GLRA2	2.4089	0.496854	4.23882	0.000226989	0.00679828
BIRC5	1.99455	5.69767	4.23678	0.00022804	0.00681491
CDK1	2.02168	6.07528	4.19633	0.000249955	0.00735789
HIST2H2BE	1.71139	7.53442	4.19454	0.000250971	0.007372
UBE2C	1.96383	4.90622	4.17155	0.000264411	0.00771732
DTL	1.89025	5.45412	4.14214	0.00028267	0.0081631
NUF2	1.92707	5.09561	4.13743	0.000285705	0.00819957
NDC80	1.83144	4.8056	4.10896	0.000304788	0.00863901
FANCI	1.72723	6.89978	4.09645	0.000313569	0.00886961
ELAVL2	1.92022	3.98653	4.09192	0.000316812	0.00892462
FAM111B	1.90655	4.55876	4.07609	0.000328414	0.00923252
HIST1H3H	2.11215	5.23576	4.06652	0.000335633	0.00939705
CCNA2	1.7992	5.25914	4.03708	0.00035885	0.00998605
MAD2L1	1.8686	5.02559	4.03461	0.000360868	0.0100017
MXD3	1.65956	4.24695	4.02491	0.000368913	0.0101836
HMGB2	1.65856	6.77599	4.02015	0.000372922	0.0102531
CDCA5	1.84559	4.61948	4.0183	0.00037449	0.0102574
HIST3H2BB	2.33363	4.34407	3.96872	0.000419163	0.011343
CDCA7	1.98073	4.64443	3.95779	0.000429699	0.0116053
HIST1H1C	1.79018	8.36076	3.87993	0.000512873	0.0135847
MCM10	1.84472	4.88632	3.86852	0.000526346	0.0139035
GINS2	1.79308	4.22846	3.86803	0.00052693	0.0139035
KIF20A	1.9262	5.25968	3.85795	0.000539136	0.0141672
KIF15	1.79891	5.78021	3.85639	0.000541047	0.0141672
E2F2	1.80424	3.9606	3.85338	0.000544762	0.0142373
HIST1H4E	1.75104	7.74276	3.84456	0.000555793	0.0144706
E2F1	1.81975	4.69266	3.82838	0.000576598	0.0149557
HIST1H3I	2.05924	4.83675	3.79409	0.000623305	0.0159861
HIST1H4D	2.10592	5.55055	3.75691	0.000678211	0.0172244
ZNF367	1.79969	4.99715	3.72878	0.00072294	0.0180711
CDCA3	1.73974	4.11378	3.72714	0.000725631	0.0180711
HPCA	4.26548	2.22251	3.71667	0.000747847	0.0185779
HMGB3	1.71437	5.70843	3.70175	0.000768671	0.0189033
SKA1	1.80942	3.59166	3.69879	0.000773839	0.0189625
ASPM	1.87582	7.67097	3.66593	0.000833728	0.0202139
HIST1H4J	2.0567	6.26462	3.64932	0.000865719	0.0207335
CENPA	1.89056	3.40112	3.64207	0.000880052	0.0210401
KIF2C	1.78083	5.45921	3.6335	0.00089733	0.0213788
HIST2H2AC	1.68265	6.7931	3.62642	0.000911837	0.0216494
AURKB	1.75801	3.99593	3.58125	0.00101006	0.0237762
ERCC6L	1.85575	3.0863	3.55354	0.00107543	0.0251428
EME1	1.70931	3.75579	3.5413	0.00110561	0.0256303
PTTG1	1.88145	5.12335	3.53904	0.00111127	0.0256751
DLX1	2.33406	1.3627	3.52793	0.00113959	0.026241
DEPDC1	1.80426	4.92947	3.51623	0.00117009	0.0268535
NCAPG	1.79506	5.96126	3.51217	0.00118088	0.027056
ARHGEF39	1.79083	2.70356	3.51021	0.00118613	0.0271311
H2AFZ	1.76252	7.05447	3.48064	0.00126805	0.0286238
HES5	2.22251	2.28781	3.43795	0.0013963	0.0312113
PBK	2.18797	5.02612	3.43332	0.00141094	0.0314364
HIST1H2AG	2.31244	5.10175	3.39532	0.0015371	0.0338631
AUNIP	1.92	2.01476	3.39561	0.00153609	0.0338631
KIFC1	1.76023	5.31365	3.39057	0.00155361	0.0340884
HIST1H4K	1.9339	6.30964	3.35485	0.00168362	0.036334
C11orf82	1.71801	4.00669	3.34647	0.00171561	0.0369084
CENPH	1.67169	4.01185	3.33368	0.00176564	0.0378277
MCM7	1.448	7.39835	3.32158	0.00181429	0.0386683
FBXO5	1.61911	4.84141	3.29971	0.00190558	0.040178
WDR76	1.55056	5.27005	3.29899	0.00190866	0.0401813
SKA3	1.65887	3.8093	3.29098	0.00194323	0.0408464
DLGAP5	1.8098	5.1907	3.27502	0.00201405	0.0418867
TTK	1.75091	5.15004	3.25349	0.00211355	0.0436428
CENPM	1.61352	3.25183	3.2488	0.00213582	0.0439538
KPNA2	1.58744	7.26589	3.2435	0.00216132	0.0443362
HIST1H3A	1.99611	3.95246	3.23636	0.00219613	0.0449259
HIST1H2BG	1.85534	5.50546	3.23522	0.00220173	0.0449278
C16orf59	1.74755	2.87286	3.23501	0.00220276	0.0449278
PCSK2	1.82987	2.94847	3.22512	0.00225201	0.0457382
CCNB2	1.7322	4.74116	3.22321	0.00226163	0.0457889
ASF1B	1.75207	3.76343	3.20835	0.00233802	0.0469894
NCAPH	1.8231	4.72711	3.20633	0.00234861	0.0471333

### Sheet: ST3c_Legend
Gene	Gene name
logFC	Log2 fold change
AveExpr	Average expression (log2 CPM) across all samples
t	Empirical Bayes moderated t-statistics
P.Value	Raw p-values corresponding to t from test |logFC| > 1
adj.P.Val	Adjusted p-values for multiple testing

### Sheet: ST3d
ST3d. Significantly enriched (adj. P < 0.05) MSigDB Hallmark gene sets for the up-regulated genes in PDOX samples
GeneSet	GeneSetSize	p	adj.p	DEGenes
HALLMARK_G2M_CHECKPOINT	200	< 2.22E-16	< 2.22E-16	NEK2, PRC1, CDC25A, NUSAP1, TOP2A, EXO1, BIRC5, CDK1, UBE2C, NDC80, CCNA2, MAD2L1, GINS2, KIF15, E2F2, E2F1, HMGB3, CENPA, KIF2C, AURKB, PTTG1, H2AFZ, PBK, FBXO5, TTK, KPNA2, CCNB2
HALLMARK_E2F_TARGETS	200	< 2.22E-16	< 2.22E-16	UBE2T, CDC25A, TOP2A, SPC24, BIRC5, CDK1, MAD2L1, MXD3, HMGB2, CDCA3, HMGB3, KIF2C, AURKB, PTTG1, DEPDC1, H2AFZ, MCM7, DLGAP5, CENPM, KPNA2, CCNB2, ASF1B
HALLMARK_MITOTIC_SPINDLE	200	2.60179e-09	4.33632e-08	NEK2, PRC1, NUSAP1, TOP2A, ECT2, BIRC5, CDK1, NDC80, KIF15, KIF2C, FBXO5, DLGAP5, TTK, CCNB2
HALLMARK_SPERMATOGENESIS	135	0.000121324	0.00151656	NEK2, CDK1, KIF2C, TTK, CCNB2, NCAPH

### Sheet: ST3d_Legend
GeneSet	Hallmark gene set from MSigDB
GeneSetSize	Total number of genes in the gene set
p	Raw p-values from hypergeometric test for gene set enrichment
adj.p	Adjusted p-values for multiple testing
DEGenes	Overlapping genes of up-regulated genes in PDOX samples and the gene set
