## Supplementary Table 7 for "Patient-Derived Orthotopic Xenografts and Cell Lines from Pediatric High-Grade Glioma Recapitulate the Heterogeneity of Histopathology, Molecular Signatures, and Drug Response"

### Sheet: a DDI PK design
Supplementary Table 7a: Drug-Drug interaction PK study design
Group	Day 1 PK	Day 2	Day 3	Day 4	Day 5 PK
1A	mirdametinib	mirdametinib+	mirdametinib+	mirdametinib+	mirdametinib+
(n=9)	(Single PK)	paxalisib	paxalisib	paxalisib	paxalisib
	14 mg/kg	14 + 8 mg/kg	14 + 8 mg/kg	14 + 8 mg/kg	(Combo PK)
					14 + 8 mg/kg
1B	paxalisib	mirdametinib+	mirdametinib+	mirdametinib+	mirdametinib+
(n=9)	(Single PK)	paxalisib	paxalisib	paxalisib	paxalisib
	8 mg/kg	14 + 8 mg/kg	14 + 8 mg/kg	14 + 8 mg/kg	(Combo PK)
					14 + 8 mg/kg
1C	mirdametinib	mirdametinib	mirdametinib	mirdametinib	mirdametinib
(n=9)	(Single PK)	14 mg/kg	14 mg/kg	14 mg/kg	(Single PK)
	14 mg/kg				14 mg/kg
2A	paxalisib	paxalisib	paxalisib	paxalisib	paxalisib
(n=9)	(Single PK)	20 mg/kg	10 mg/kg	10 mg/kg	(Single PK)
	20 mg/kg				10 mg/kg
2B	paxalisib	paxalisib + DrugX	paxalisib + DrugX	paxalisib + DrugX	paxalisib + DrugX
(n=9)	(Single PK)	10 mg/kg + 100 mg/kg	10 mg/kg + 100 mg/kg	100 mg/kg + 100 mg/kg	(Combo PK)
	10 mg/kg				10 mg/kg +100 mg/kg
2C	DrugX	paxalisib + DrugX	paxalisib + DrugX	paxalisib + DrugX	paxalisib + DrugX
(n=9)	100 mg/kg	10 mg/kg + 100 mg/kg	10 mg/kg + 100 mg/kg	100 mg/kg + 100 mg/kg	(Combo PK)
					10 mg/kg +100 mg/kg

### Sheet: b mirdametinib parameters
Supplementary Table 7b: Non-linear mixed effect (NLME) plasma PK model parameter estimates for mirdametinib, 14 mg/kg PO, QD
	VALUE
		S.E.	R.S.E.(%)	P VAL
Fixed Effects
Tk0	0.125	N.E.	N.E.
(hr)
CL/F	0.722	0.0919	12.7
(L/hr/kg)
b1 CL/F Paxalisib	-0.263	0.105	40	0.0124957
Vc/F	1.68	0.293	17.5
(L/kg)
b1 Vc/F Paxalisib	-0.965	0.256	26.5	0.000159031
Q/F	1.39	0.155	11.1
(L/hr/kg)
Vp/F	4.24	0.988	23.3
(L/kg)
Standard Deviation of the Random Effects (as Fractional CV)
omega CL/F	0.0459	0.165	360
omega Vc/F	0.325	0.236	72.4
gamma CL/F	0.184	0.0977	53.2
gamma Vc/F	0.268	0.26	96.9
Error Model Parameters (as Fractional CV)
b	0.277	0.0444	16

### Sheet: c paxalisib parameters
Supplemental Table 7c: Non-linear mixed effect (NLME) plasma PK model parameter estimates for paxalisib 8 and 10 mg/kg PO QD
	VALUE
		S.E.	R.S.E.(%)	P VAL
Fixed Effects
ka	2.75	0.493	17.9
(1/hr)
CL/F	1.16	0.146	12.6
(L/hr/kg)
b1 CL/F Mirdametinib	-0.488	0.132	27	0.000218137
b2 CL/F DrugX	-0.24	0.17	70.8	0.157886
Vc/F	7.48	0.613	8.2
(L/kg)
Standard Deviation of the Random Effects (as Fractional CV)
omega ka	0.156	0.198	127
omega CL/F	0.419	0.0691	16.5
omega Vc/F	0.0614	0.0524	85.4
gamma CL/F	0.11	0.0798	72.5
Error Model Parameters (as Fractional CV)
b	0.27	0.0229	8.5
